# Expression of a mammalian RNA demethylase increases flower number and floral stem branching in *Arabidopsis thaliana*

**DOI:** 10.1101/2024.02.15.580558

**Authors:** Kasey Markel, Lucas Waldburger, Patrick M. Shih

**Affiliations:** Department of Plant and Microbial Biology, University of California, Berkeley, Berkeley, CA, USA; Feedstocks Division, Joint BioEnergy Institute, Emeryville, CA, USA; Environmental Genomics and Systems Biology Division, Lawrence Berkeley National Laboratory, Berkeley, CA, USA; Department of Bioengineering, University of California, Berkeley, California, USA Joint BioEnergy Institute, Emeryville, California, USA; Biological Systems and Engineering Division, Lawrence Berkeley National Laboratory, Berkeley, California, USA; Joint Genome Institute, Lawrence Berkeley National Laboratory, Berkeley, CA, United States; Innovative Genomics Institute, University of California, Berkeley, CA

## Abstract

RNA methylation plays a central regulatory role in plant biology and is a relatively new target for plant improvement efforts. In nearly all cases, perturbation of the RNA methylation machinery results in deleterious phenotypes. However, a recent landmark paper reported that transcriptome-wide use of the human RNA demethylase FTO substantially increased the yield of rice and potatoes. Here, we have performed the first independent replication of those results and broader transferability of the trait, demonstrating increased flower and fruit count in the model species *Arabidopsis thaliana*. We also performed RNA-seq of our FTO-transgenic plants, which we analyzed in conjunction with previously-published datasets to detect several previously-recognized patterns in the functional and structural classification of the upregulated and downregulated genes. From these, we present mechanistic hypotheses to explain these surprising results with the goal of spurring more widespread interest in this promising new approach to plant engineering.
