## Supplemental Tables 1-10 for "Expression of a mammalian RNA demethylase increases flower number and floral stem branching in *Arabidopsis thaliana*": Supplemental Table 1.xlsx

### Sheet: Sheet1
Supplemental Table 1: Phenotypes of T3 generation plants
genotype	main_stems	branch_stems	flowers_petals_out	total_SAMs	floral_stem_mass	rosette_mass	total_shoot_mass	flowers_fruits_per_gram_shoot	repro_stem_index	percent_floral	floral_over_rosette	branches_per_main_stem
Col-0	2	14	35	16	1278.8	1358.1	2636.9	13.2732	0.484963	48.4963	0.94161	7
Col-0	3	10	19	13	735.7	806.8	1542.5	12.3177	0.476953	47.6953	0.911874	3.33333
Col-0	3	8	33	11	1170.2	1207.4	2377.6	13.8795	0.492177	49.2177	0.96919	2.66667
Col-0	3	6	18	9	690.4	1341.4	2031.8	8.85914	0.339797	33.9797	0.514686	2
Col-0	4	5	14	9	931.1	1737.6	2668.7	5.246	0.348896	34.8896	0.535854	1.25
Col-0	1	7	5	8	356.4	1990.1	2346.5	2.13083	0.151886	15.1886	0.179086	7
Col-0	3	5	5	8	404.3	1922.1	2326.4	2.14924	0.173788	17.3788	0.210343	1.66667
Col-0	4	4	9	8	854.5	2023.7	2878.2	3.12695	0.296887	29.6887	0.422246	1
Col-0	2	5	7	7	455.3	1880.2	2335.5	2.99722	0.194948	19.4948	0.242155	2.5
Col-0	2	5	6	7	592.1	1723.9	2316	2.59067	0.255656	25.5656	0.343465	2.5
Col-0	3	4	8	7	553.5	1724.4	2277.9	3.51201	0.242987	24.2987	0.320981	1.33333
Col-0	4	3	9	7	537.3	1474.1	2011.4	4.4745	0.267127	26.7127	0.364494	0.75
Col-0	4	3	9	7	581.1	1373.5	1954.6	4.60452	0.297299	29.7299	0.42308	0.75
Col-0	1	5	8	6	262.1	1111.4	1373.5	5.82454	0.190826	19.0826	0.235829	5
Col-0	1	5	4	6	292	1409	1701	2.35156	0.171664	17.1664	0.207239	5
Col-0	1	5	8	6	295.3	996.3	1291.6	6.19387	0.228631	22.8631	0.296397	5
Col-0	1	5	6	6	482.3	1189.7	1672	3.58852	0.288457	28.8457	0.405396	5
Col-0	1	5	8	6	499.9	1230.9	1730.8	4.62214	0.288826	28.8826	0.406126	5
Col-0	2	4	8	6	380.9	1131.3	1512.2	5.29031	0.251885	25.1885	0.336692	2
Col-0	3	3	15	6	458.5	785.9	1244.4	12.054	0.368451	36.8451	0.583408	1
Col-0	1	4	11	5	292.3	869.1	1161.4	9.47133	0.251679	25.1679	0.336325	4
Col-0	1	4	13	5	498.8	1105	1603.8	8.10575	0.311011	31.1011	0.451403	4
Col-0	1	4	11	5	704.2	1447.8	2152	5.11152	0.32723	32.723	0.486393	4
Col-0	2	3	10	5	522.2	882.4	1404.6	7.11946	0.371778	37.1778	0.591795	1.5
Col-0	1	3	3	4	179.1	833.7	1012.8	2.96209	0.176836	17.6836	0.214825	3
Col-0	1	3	33	4	392.5	177.5	570	57.8947	0.688596	68.8596	2.21127	3
Col-0	2	2	7	4	346.6	661.2	1007.8	6.94582	0.343917	34.3917	0.524198	1
Col-0	1	2	2	3	153.5	795.5	949	2.10748	0.161749	16.1749	0.19296	2
Col-0	1	0	5	1	198.3	1199.4	1397.7	3.57731	0.141876	14.1876	0.165333	0
FTO-1	4	15	29	19	936.4	1428.2	2364.6	12.2642	0.396008	39.6008	0.65565	3.75
FTO-1	4	14	26	18	1189.3	1572.6	2761.9	9.41381	0.430609	43.0609	0.756264	3.5
FTO-1	3	14	25	17	1156.2	1986.7	3142.9	7.95444	0.367877	36.7877	0.58197	4.66667
FTO-1	4	13	32	17	1450.4	1653.8	3104.2	10.3086	0.467238	46.7238	0.877011	3.25
FTO-1	3	12	54	15	774.3	725.2	1499.5	36.012	0.516372	51.6372	1.06771	4
FTO-1	4	11	25	15	1060.7	2089.1	3149.8	7.93701	0.336752	33.6752	0.507731	2.75
FTO-1	3	11	51	14	681.6	1172.8	1854.4	27.5022	0.367558	36.7558	0.581173	3.66667
FTO-1	3	11	20	14	778.7	868.8	1647.5	12.1396	0.472656	47.2656	0.896294	3.66667
FTO-1	3	11	31	14	881.6	780.5	1662.1	18.6511	0.530413	53.0413	1.12953	3.66667
FTO-1	3	10	45	13	1009.3	683.1	1692.4	26.5895	0.596372	59.6372	1.47753	3.33333
FTO-1	2	10	29	12	650.7	492.8	1143.5	25.3607	0.569042	56.9042	1.32041	5
FTO-1	3	9	16	12	930.3	1567	2497.3	6.40692	0.372522	37.2522	0.593682	3
FTO-1	3	8	26	11	726.7	789.7	1516.4	17.1459	0.479227	47.9227	0.920223	2.66667
FTO-1	3	7	20	10	637.2	858.5	1495.7	13.3717	0.426021	42.6021	0.742225	2.33333
FTO-1	4	6	15	10	825.2	1278.8	2104	7.12928	0.392205	39.2205	0.645292	1.5
FTO-1	5	5	7	10	563.1	1785.5	2348.6	2.9805	0.23976	23.976	0.315374	1
FTO-1	2	7	19	9	299.4	218.3	517.7	36.7008	0.578327	57.8327	1.37151	3.5
FTO-1	2	7	19	9	585.4	561.9	1147.3	16.5606	0.510241	51.0241	1.04182	3.5
FTO-1	2	7	23	9	923.8	790.5	1714.3	13.4166	0.538879	53.8879	1.16863	3.5
FTO-1	3	6	34	9	522.4	634.4	1156.8	29.3914	0.451591	45.1591	0.823455	2
FTO-1	3	5	13	8	566	1432.7	1998.7	6.50423	0.283184	28.3184	0.395058	1.66667
FTO-1	4	4	21	8	616.5	1312.2	1928.7	10.8882	0.319645	31.9645	0.469822	1
FTO-1	2	5	7	7	677.8	1123	1800.8	3.88716	0.376388	37.6388	0.603562	2.5
FTO-1	2	5	8	7	725.9	1196	1921.9	4.16255	0.377699	37.7699	0.60694	2.5
FTO-1	3	4	22	7	960.9	1632	2592.9	8.48471	0.370589	37.0589	0.588787	1.33333
FTO-1	1	5	4	6	407.5	1290.1	1697.6	2.35627	0.240045	24.0045	0.315867	5
FTO-1	2	4	6	6	361.4	1046.5	1407.9	4.26167	0.256694	25.6694	0.345342	2
FTO-1	3	3	3	6	168.3	1770.7	1939	1.54719	0.0867973	8.67973	0.0950472	1
FTO-1	3	3	12	6	631.1	1788.8	2419.9	4.95888	0.260796	26.0796	0.352806	1
FTO-1	2	3	9	5	387.9	846.1	1234	7.29335	0.314344	31.4344	0.458456	1.5
FTO-1	2	2	10	4	237.2	543.2	780.4	12.8139	0.303947	30.3947	0.436672	1
FTO-2	5	14	26	19	949	1762.4	2711.4	9.58914	0.350004	35.0004	0.53847	2.8
FTO-2	5	14	44	19	1343.7	1371.6	2715.3	16.2045	0.494862	49.4862	0.979659	2.8
FTO-2	3	14	33	17	1108.9	998.9	2107.8	15.6561	0.526094	52.6094	1.11012	4.66667
FTO-2	4	13	30	17	948.7	1259	2207.7	13.5888	0.429723	42.9723	0.753535	3.25
FTO-2	5	12	49	17	1351.8	1306.4	2658.2	18.4335	0.50854	50.854	1.03475	2.4
FTO-2	5	10	48	15	892.8	894.9	1787.7	26.8501	0.499413	49.9413	0.997653	2
FTO-2	3	11	42	14	832.8	839.8	1672.6	25.1106	0.497907	49.7907	0.991665	3.66667
FTO-2	3	11	49	14	1060.1	1325.1	2385.2	20.5434	0.444449	44.4449	0.800015	3.66667
FTO-2	4	10	36	14	1252.8	1786.6	3039.4	11.8444	0.412187	41.2187	0.70122	2.5
FTO-2	3	10	11	13	575	802	1377	7.98838	0.417574	41.7574	0.716958	3.33333
FTO-2	4	9	30	13	527.3	537.9	1065.2	28.1637	0.495024	49.5024	0.980294	2.25
FTO-2	1	11	17	12	925.1	1420.2	2345.3	7.24854	0.394448	39.4448	0.651387	11
FTO-2	3	9	27	12	529.7	706.9	1236.6	21.8341	0.428352	42.8352	0.749328	3
FTO-2	2	9	25	11	643.9	844.8	1488.7	16.7932	0.432525	43.2525	0.762192	4.5
FTO-2	3	8	36	11	542.9	388	930.9	38.6723	0.583199	58.3199	1.39923	2.66667
FTO-2	3	8	23	11	947.2	1815.6	2762.8	8.32489	0.342841	34.2841	0.521701	2.66667
FTO-2	2	7	16	9	543.1	522.8	1065.9	15.0108	0.509522	50.9522	1.03883	3.5
FTO-2	4	5	2	9	135.6	1451.9	1587.5	1.25984	0.0854173	8.54173	0.0933949	1.25
FTO-2	4	5	6	9	272.9	1015.2	1288.1	4.65802	0.211862	21.1862	0.268814	1.25
FTO-2	5	4	11	9	497.2	1227.8	1725	6.37681	0.288232	28.8232	0.404952	0.8
FTO-2	2	6	13	8	847.6	1709.3	2556.9	5.08428	0.331495	33.1495	0.495876	3
FTO-2	3	5	5	8	381.1	1786.6	2167.7	2.30659	0.175808	17.5808	0.21331	1.66667
FTO-2	4	4	7	8	433.7	1370.5	1804.2	3.87984	0.240384	24.0384	0.316454	1
FTO-2	2	5	9	7	565.8	1551.2	2117	4.2513	0.267265	26.7265	0.36475	2.5
FTO-2	2	5	14	7	678.5	1098.2	1776.7	7.87978	0.381888	38.1888	0.617829	2.5
FTO-2	4	3	13	7	273.3	599.3	872.6	14.898	0.313202	31.3202	0.456032	0.75
FTO-2	4	3	10	7	314.7	767.1	1081.8	9.24385	0.290904	29.0904	0.410246	0.75
FTO-2	1	5	1	6	165.8	1467.7	1633.5	0.612182	0.1015	10.15	0.112966	5
FTO-2	1	5	5	6	416	951.5	1367.5	3.65631	0.304205	30.4205	0.437204	5
FTO-2	1	4	7	5	155.1	499.5	654.6	10.6936	0.236939	23.6939	0.310511	4
FTO-2	2	3	16	5	589.4	945.4	1534.8	10.4248	0.384024	38.4024	0.62344	1.5
FTO-2	1	3	11	4	560.7	1197	1757.7	6.25818	0.318996	31.8996	0.468421	3
FTO-3	4	21	37	25	1694.6	1771.9	3466.5	10.6736	0.48885	48.885	0.956375	5.25
FTO-3	4	21	77	25	2229	1558.1	3787.1	20.3322	0.588577	58.8577	1.43059	5.25
FTO-3	4	20	61	24	1833.3	1226.4	3059.7	19.9366	0.599176	59.9176	1.49486	5
FTO-3	5	16	28	21	1149	1567.3	2716.3	10.3081	0.423002	42.3002	0.733108	3.2
FTO-3	3	16	77	19	1620.7	1228.6	2849.3	27.0242	0.568806	56.8806	1.31914	5.33333
FTO-3	3	15	26	18	1245.6	1584.4	2830	9.18728	0.440141	44.0141	0.786165	5
FTO-3	3	15	58	18	1377.7	1067.1	2444.8	23.7238	0.563523	56.3523	1.29107	5
FTO-3	3	14	28	17	1089.2	1322.6	2411.8	11.6096	0.451613	45.1613	0.823529	4.66667
FTO-3	4	12	21	16	745.6	1053.6	1799.2	11.6719	0.414406	41.4406	0.707669	3
FTO-3	4	12	18	16	792	1140	1932	9.31677	0.409938	40.9938	0.694737	3
FTO-3	4	12	31	16	983	1250.2	2233.2	13.8814	0.440176	44.0176	0.786274	3
FTO-3	4	12	27	16	1293.3	1999.7	3293	8.19921	0.392742	39.2742	0.646747	3
FTO-3	5	11	24	16	808.3	1088.2	1896.5	12.6549	0.426206	42.6206	0.742786	2.2
FTO-3	2	12	59	14	728.4	366.8	1095.2	53.8714	0.665084	66.5084	1.98582	6
FTO-3	2	12	53	14	931.9	668.5	1600.4	33.1167	0.582292	58.2292	1.39402	6
FTO-3	2	12	44	14	948.3	652.5	1600.8	27.4863	0.592391	59.2391	1.45333	6
FTO-3	3	11	24	14	507.9	490.6	998.5	24.0361	0.508663	50.8663	1.03526	3.66667
FTO-3	3	9	27	12	772.5	1033.7	1806.2	14.9485	0.427694	42.7694	0.747315	3
FTO-3	3	9	19	12	1090.1	2134	3224.1	5.89312	0.33811	33.811	0.510825	3
FTO-3	3	9	41	12	1113	1414.4	2527.4	16.2222	0.440374	44.0374	0.786906	3
FTO-3	4	8	21	12	1194.6	2175.8	3370.4	6.23071	0.354439	35.4439	0.549039	2
FTO-3	1	9	20	10	458.6	399.6	858.2	23.3046	0.534374	53.4374	1.14765	9
FTO-3	3	6	28	9	1077.7	1712.9	2790.6	10.0337	0.386189	38.6189	0.629167	2
FTO-3	3	5	8	8	548.8	2251.4	2800.2	2.85694	0.195986	19.5986	0.243759	1.66667
FTO-3	3	5	11	8	763.3	2040.6	2803.9	3.92311	0.272228	27.2228	0.374057	1.66667
FTO-3	4	4	3	8	227.6	1430.2	1657.8	1.80963	0.13729	13.729	0.159139	1
FTO-3	4	4	28	8	556.3	479.1	1035.4	27.0427	0.53728	53.728	1.16114	1
FTO-3	4	4	20	8	646.2	1240.7	1886.9	10.5994	0.342466	34.2466	0.520835	1
FTO-3	3	3	12	6	512.5	1019.7	1532.2	7.83188	0.334486	33.4486	0.502599	1
FTO-3	1	4	46	5	380.5	606.2	986.7	46.62	0.385629	38.5629	0.627681	4
FTO-3	2	3	6	5	350.7	1282.4	1633.1	3.67399	0.214745	21.4745	0.273472	1.5
FTO-3	2	3	9	5	363.5	1024.3	1387.8	6.48508	0.261925	26.1925	0.354877	1.5
FTO-3	1	3	3	4	126.5	1559.5	1686	1.77936	0.0750297	7.50297	0.0811157	3
FTO-3	1	3	29	4	267	240	507	57.1992	0.526627	52.6627	1.1125	3
FTO-4	4	13	43	17	1023.6	1105.2	2128.8	20.1992	0.480834	48.0834	0.926167	3.25
FTO-4	4	11	20	15	894.4	1061.4	1955.8	10.226	0.457306	45.7306	0.842661	2.75
FTO-4	5	10	48	15	770.3	750.5	1520.8	31.5623	0.50651	50.651	1.02638	2
FTO-4	2	12	24	14	1076.3	1321.9	2398.2	10.0075	0.448795	44.8795	0.814207	6
FTO-4	3	11	27	14	917.5	1057	1974.5	13.6743	0.464675	46.4675	0.868023	3.66667
FTO-4	3	10	15	13	418.5	604.6	1023.1	14.6613	0.409051	40.9051	0.692193	3.33333
FTO-4	3	10	27	13	685.4	667	1352.4	19.9645	0.506803	50.6803	1.02759	3.33333
FTO-4	2	9	33	11	804.4	705.9	1510.3	21.85	0.532609	53.2609	1.13954	4.5
FTO-4	3	8	27	11	972.3	1512.6	2484.9	10.8656	0.391283	39.1283	0.6428	2.66667
FTO-4	4	7	25	11	578.9	826.8	1405.7	17.7847	0.411823	41.1823	0.700169	1.75
FTO-4	4	7	21	11	878.2	1194.8	2073	10.1302	0.423637	42.3637	0.735018	1.75
FTO-4	1	8	24	9	802.2	1086.1	1888.3	12.7098	0.424827	42.4827	0.738606	8
FTO-4	3	6	25	9	717.9	999.8	1717.7	14.5543	0.417943	41.7943	0.718044	2
FTO-4	4	5	9	9	698.3	1847.5	2545.8	3.53523	0.274295	27.4295	0.37797	1.25
FTO-4	4	5	13	9	1057.2	2204.7	3261.9	3.98541	0.324106	32.4106	0.479521	1.25
FTO-4	1	7	24	8	685.9	1039.7	1725.6	13.9082	0.397485	39.7485	0.65971	7
FTO-4	3	5	5	8	306.4	1563.1	1869.5	2.67451	0.163894	16.3894	0.196021	1.66667
FTO-4	3	5	7	8	518.7	1977.4	2496.1	2.80437	0.207804	20.7804	0.262314	1.66667
FTO-4	3	5	6	8	547	2360.6	2907.6	2.06356	0.188128	18.8128	0.231721	1.66667
FTO-4	3	5	10	8	885.2	2405.1	3290.3	3.03924	0.269033	26.9033	0.368051	1.66667
FTO-4	3	5	10	8	1028.4	2483.2	3511.6	2.8477	0.292858	29.2858	0.414143	1.66667
FTO-4	4	4	14	8	225.4	736	961.4	14.5621	0.23445	23.445	0.30625	1
FTO-4	4	4	21	8	649.1	1226.9	1876	11.194	0.346002	34.6002	0.529057	1
FTO-4	2	5	10	7	605.2	1700.7	2305.9	4.3367	0.262457	26.2457	0.355853	2.5
FTO-4	3	4	39	7	479.8	871.5	1351.3	28.8611	0.355065	35.5065	0.550545	1.33333
FTO-4	3	4	9	7	559.1	1133	1692.1	5.31883	0.330418	33.0418	0.493469	1.33333
FTO-4	4	3	11	7	611.3	1515.9	2127.2	5.17112	0.287373	28.7373	0.403259	0.75
FTO-4	1	5	2	6	186.4	1393.7	1580.1	1.26574	0.117967	11.7967	0.133745	5
FTO-4	1	4	4	5	231.1	1418.2	1649.3	2.42527	0.14012	14.012	0.162953	4
FTO-4	1	4	5	5	282.1	2439.2	2721.3	1.83736	0.103664	10.3664	0.115653	4
FTO-4	1	3	12	4	173.6	202	375.6	31.9489	0.462194	46.2194	0.859406	3
FTO-4	1	3	6	4	271.9	892.1	1164	5.15464	0.233591	23.3591	0.304786	3
FTO-5	4	18	46	22	1406.4	2094.7	3501.1	13.1387	0.401702	40.1702	0.671409	4.5
FTO-5	3	18	55	21	1354.8	1086.1	2440.9	22.5327	0.555041	55.5041	1.2474	6
FTO-5	5	16	44	21	1449.1	1422.6	2871.7	15.3219	0.504614	50.4614	1.01863	3.2
FTO-5	4	16	51	20	1502.6	1628.3	3130.9	16.2892	0.479926	47.9926	0.922803	4
FTO-5	3	16	68	19	1552.3	1431.6	2983.9	22.789	0.520225	52.0225	1.08431	5.33333
FTO-5	4	12	50	16	1015	1278.7	2293.7	21.7988	0.442516	44.2516	0.793775	3
FTO-5	5	11	35	16	1073.3	1265.7	2339	14.9637	0.458871	45.8871	0.847989	2.2
FTO-5	3	11	24	14	691	793	1484	16.1725	0.465633	46.5633	0.871375	3.66667
FTO-5	4	10	21	14	734.4	1052.6	1787	11.7515	0.410968	41.0968	0.697701	2.5
FTO-5	4	10	29	14	1101.4	1365	2466.4	11.758	0.446562	44.6562	0.806886	2.5
FTO-5	6	8	16	14	1134.9	3062.9	4197.8	3.81152	0.270356	27.0356	0.370531	1.33333
FTO-5	2	11	23	13	1070.2	1544.8	2615	8.79541	0.409254	40.9254	0.692776	5.5
FTO-5	3	10	24	13	797.4	1154.1	1951.5	12.2982	0.408609	40.8609	0.690928	3.33333
FTO-5	2	9	37	11	1338.5	1469.8	2808.3	13.1752	0.476623	47.6623	0.910668	4.5
FTO-5	2	7	25	9	904.1	1298.2	2202.3	11.3518	0.410525	41.0525	0.696426	3.5
FTO-5	3	6	16	9	719	1194.8	1913.8	8.36033	0.375692	37.5692	0.601774	2
FTO-5	3	6	18	9	827.3	1639.8	2467.1	7.29602	0.335333	33.5333	0.504513	2
FTO-5	4	5	7	9	642.7	2165.3	2808	2.49288	0.228882	22.8882	0.296818	1.25
FTO-5	1	6	4	7	189.6	2215.4	2405	1.6632	0.0788358	7.88358	0.0855827	6
FTO-5	3	4	7	7	299.6	831.5	1131.1	6.18867	0.264875	26.4875	0.360313	1.33333
FTO-5	3	4	9	7	423.1	816.9	1240	7.25806	0.34121	34.121	0.517934	1.33333
FTO-5	4	3	6	7	384.9	1940.3	2325.2	2.58042	0.165534	16.5534	0.198371	0.75
FTO-5	4	3	12	7	501.3	1125.2	1626.5	7.37781	0.308208	30.8208	0.445521	0.75
FTO-5	2	4	5	6	285.7	1275.6	1561.3	3.20246	0.182989	18.2989	0.223973	2
FTO-5	3	3	8	6	325.1	1067.7	1392.8	5.74383	0.233415	23.3415	0.304486	1
FTO-5	1	4	6	5	359.6	1130.1	1489.7	4.02766	0.241391	24.1391	0.318202	4
FTO-5	2	3	20	5	299.4	434.5	733.9	27.2517	0.407957	40.7957	0.689068	1.5
FTO-5	2	3	6	5	369.9	991.3	1361.2	4.40788	0.271746	27.1746	0.373146	1.5
FTO-5	1	3	4	4	135.8	556.7	692.5	5.77617	0.196101	19.6101	0.243937	3
FTO-5	1	3	18	4	672.8	1005.8	1678.6	10.7232	0.40081	40.081	0.66892	3
